# Molecular drivers of insecticide resistance in the Sahelo-Sudanian populations of a major malaria vector *Anopheles coluzzii*

**DOI:** 10.1101/2022.03.21.485146

**Authors:** Sulaiman S. Ibrahim, Abdullahi Muhammad, Jack Hearn, Gareth D. Weedall, Sanjay C. Nagi, Muhammad M. Mukhtar, Amen N. Fadel, Leon J. Mugenzi, Edward I. Patterson, Helen Irving, Charles S. Wondji

## Abstract

Information on common markers of metabolic resistance in malaria vectors from countries sharing similar eco-climatic characteristics can facilitate coordination of malaria control. Here, we characterized populations of the major malaria vector *Anopheles coluzzii* from Sahel region, spanning four sub-Saharan African countries: Nigeria, Niger, Chad and Cameroon. Genome-wide transcriptional analysis identified major genes previously implicated in pyrethroid and/or cross resistance to other insecticides, overexpressed across the Sahel, including CYP450s, glutathione S-transferases, carboxylesterases, and cuticular proteins. Several, well-known markers of insecticide resistance were found in high frequencies - including in the voltage-gated sodium channel (V402L, I940T, L995F, I1527T and N1570Y), the *acetylcholinesterase*-1 gene (G280S) and the *CYP4J5*-L43F (fixed). High frequencies of the epidemiologically important chromosomal inversions, 2La, 2Rb and 2Rc were observed (∼80% for 2Rb and 2Rc). The 2La alternative arrangement is fixed across the Sahel. Low frequencies of these inversions (<10%) were observed in the fully insecticide susceptible laboratory colony of *An. coluzzii* (Ngoussou). Several of the most commonly overexpressed metabolic resistance genes sit in these three inversions. Two commonly overexpressed genes, *GSTe2* and *CYP6Z2* were functionally validated. Transgenic *Drosophila melanogaster* expressing *GSTe2* exhibited extremely high DDT and permethrin resistance (mortalities < 10% in 24 h). Serial deletion of the 5’ intergenic region, to identify putative nucleotide(s) associated with *GSTe2* overexpression, revealed that simultaneous insertion of adenine nucleotide and a transition (T->C), between Fork-head box L1 and c-EST putative binding sites were responsible for the high overexpression of *GSTe2* in the resistant mosquitoes. Transgenic flies expressing *CYP6Z2* exhibited marginal resistance towards 3-phenoxybenzylalcohol (a primary product of pyrethroid hydrolysis by carboxylesterases) and a type II pyrethroid, α-cypermethrin. However, significantly higher mortalities were observed in *CYP6Z2* transgenic flies compared with controls, on exposure to the neonicotinoid, clothianidin. This suggests a possible bioactivation of clothianidin into a toxic intermediate, which if true make it an ideal insecticide against populations of *An. coluzzii* overexpressing this P450. These findings will facilitate regional collaborations within the Sahel region, and refine implementation strategies through re-focusing interventions, improving evidence-based, cross-border policy towards local and regional malaria pre-elimination.
