## Supplementary material for "Molecular drivers of insecticide resistance in the Sahelo-Sudanian populations of a major malaria vector *Anopheles coluzzii*": Population genetics analysis

### Sheet: Tajimas D per Gene
GeneID	GeneName	Ngoussou	CHAD-UNX	CHAD-DELTA	Avg. CHAD	NIGERIA-UNX	NIGERIA-DELTA	Avg. NIGERIA	NIGER-DELTA	NIGER-UNXP	Avg. NIGER	CAMEROON-DELTA	CAMEROON-UNX	Avg. CAMEROON	chrom	GeneDescription	nSNPs	Gene_midpoint
AGAP010815	TEP1	0.544366	-1.2423	-1.6335	-1.4379	0.623305	0.23977	0.431538	-0.32708	0.209148	-0.058966	0.608315	0.117599	0.362957	3L	thioester-containing protein 1 [Source:VB Community Annotation]	57	1.12044e+07
AGAP010816	TEP3	0.52512	-1.64986	-1.55472	-1.60229	-0.0623091	0.587446	0.262568	0.196472	0.1676	0.182036	0.300337	0.460081	0.380209	3L	thioester-containing protein 3 [Source:VB Community Annotation]	80	11217653
AGAP000818	CYP9K1		2.36755	2.8485	2.60802	0.160718	-0.463558	-0.15142		0.906681	0.906681	-1.06085	-0.937667	-0.999257	X	cytochrome P450 [Source:VB Community Annotation]	32	15241718
AGAP005456	CPR15	1.27654	-0.443326	-1.4429	-0.943114	-0.931267	-0.618749	-0.775008	1.31547	1.17207	1.24377	0.735251	1.23946	0.987358	2L	cuticular protein RR-1 family 15 [Source:VB Community Annotation]	61	1.57593e+07
AGAP004944	hsp70 (1/8)	0.102245	-0.818741	-0.890714	-0.854728	-0.93403	-0.850789	-0.892409	-0.10276	0.0751606	-0.0137999	0.596836	1.15222	0.874529	2L	heat shock 70kDa protein 1/8 [Source:VB Community Annotation]	124	6545326
AGAP006958	Hsp83	0.475118	-1.37691	-1.57826	-1.47758	-1.62685	-1.25766	-1.44225	-1.28033	-0.917467	-1.0989	-0.826339	-0.737695	-0.782017	2L	Heat shock protein 83 [Source:UniProtKB/Swiss-Prot;Acc:Q7PT10]	156	40257570
AGAP010331	hsp110	0.0556248	-1.04052	-1.02045	-1.03048	-0.7369	-0.959065	-0.847983	0.640174	0.308274	0.474224	0.975429	0.509706	0.742567	3L	heat shock protein 110kDa [Source:VB Community Annotation]	64	1245040
AGAP009194	GSTE2					-1.45394		-1.45394		-1.15144	-1.15144				3R	glutathione S-transferase epsilon class 2 [Source:VB Community Annotation]	6	28598146
AGAP000947	GSTU1			-0.887697	-0.887697	-1.33544	-1.59076	-1.4631	-0.930857	-0.556431	-0.743644	-0.929284	-1.03825	-0.983768	X	glutathione S-transferase unclassified 1 [Source:VB Community Annotation]	16	18315901
AGAP009195	GSTE1			-1.65455	-1.65455	-0.13652	-0.318906	-0.227713	-1.53747	-2.07309	-1.80528	1.13922	0.620894	0.880056	3R	glutathione S-transferase epsilon class 1 [Source:VB Community Annotation]	21	2.85993e+07
AGAP000987	CPAP3-A1b		0.0445215	-1.4455	-0.700489	-1.25142	-0.666284	-0.958852				-0.915773	-1.74017	-1.32797	X	cuticular protein [Source:VB Community Annotation]	24	1.89346e+07
AGAP006149	CPLCX3	0.968261	0.206387	0.42943	0.317909	0.374339	-1.01092	-0.318288	0.815841	-0.148143	0.333849	1.09915	-0.305218	0.396969	2L	cuticular protein unclassified [Source:VB Community Annotation]	36	2.71736e+07
AGAP011302	Alk Phosph	-1.76471	1.10405	-0.0811663	0.511442	0.365438	0.843673	0.604556	0.989763	1.10577	1.04777	1.22659	1.0813	1.15395	3L	alkaline phosphatase [Source:VB Community Annotation]	129	2.07652e+07
AGAP000466	ACE2	-1.29396	0.410044	-0.146387	0.131828	0.405621	0.407331	0.406476	0.956134	1.34724	1.15169	0.516027	0.741327	0.628677	X	acetylcholinesterase [Source:VB Community Annotation]	843	8.05577e+06
AGAP004382	GSTD3	-1.94272	-0.68567	-0.0955502	-0.39061	-0.264059	-0.0287076	-0.146383	0.378874	1.03443	0.706654	1.2716	1.62568	1.44864	2R	glutathione S-transferase delta class 3 [Source:VB Community Annotation]	47	5.55097e+07
AGAP009192	GSTE5	-1.6985		-2.26227	-2.26227	-0.296307	0.293593	-0.00135708	-0.0961502	-0.95553	-0.52584	2.06686	-0.483288	0.791785	3R	glutathione S-transferase epsilon class 5 [Source:VB Community Annotation]	32	2.85954e+07
AGAP009193	GSTE4	-1.28507		-1.51731	-1.51731	-1.2128	-1.55879	-1.38579	-1.5263	-1.83231	-1.67931	-0.243348	-2.10343	-1.17339	3R	glutathione S-transferase epsilon class 4 [Source:VB Community Annotation]	19	28596408
AGAP009196	GSTE7	-1.76013	-1.90256	-1.74511	-1.82383	-0.988951	-0.901278	-0.945115	-0.0845027	-0.33819	-0.211346	0.612059	0.813884	0.712971	3R	glutathione S-transferase epsilon class 7 [Source:VB Community Annotation]	24	2.86009e+07
AGAP000877	CYP4G17	-1.57704	0.14692	-0.176417	-0.0147485	-0.497281	-0.754496	-0.625888	-0.351995	-0.0120456	-0.18202	0.965527	1.1154	1.04046	X	cytochrome P450 [Source:VB Community Annotation]	62	1.662e+07
AGAP009197	GSTE3	-1.69728	-1.26485	-2.05355	-1.6592	-0.955213	-1.18447	-1.06984	-0.233223	-0.257738	-0.24548	-0.781217	0.271734	-0.254741	3R	glutathione S-transferase epsilon class 3 [Source:VB Community Annotation]	29	28601824
AGAP000396	TPX1	2.3277	-1.25375	-1.35995	-1.30685	-0.228159	-0.76422	-0.496189	-0.170109	-0.171218	-0.170663	-0.59252	0.103602	-0.244459	X	thioredoxin peroxidase 1 [Source:VB Community Annotation]	69	7240432
AGAP006145	CPLCA1		-1.21777		-1.21777		0.329593	0.329593		0.150404	0.150404	1.3171	-1.54972	-0.116309	2L	cuticular protein 1 in CPLCA family [Source:VB Community Annotation]	13	27151018
AGAP004895	Carb anhydrase	1.63964	-1.08973	-0.47058	-0.780154	-0.561515	-0.105959	-0.333737	0.584515	0.0620493	0.323282	0.540568	-0.0758504	0.232359	2L	carbonic anhydrase [Source:VB Community Annotation]	48	5.49396e+06
AGAP000885	aminopeptidase N	-2.24163	-0.967865	-1.29508	-1.13147	-0.22867	-1.00209	-0.615381	-0.714753	0.224334	-0.245209	-0.191939	-0.995449	-0.593694	X	aminopeptidase N [Source:VB Community Annotation]	90	16731555
AGAP013490	CYP4H24	-0.180675	-0.826374	-1.15108	-0.988728	-0.513962	-0.204979	-0.359471	0.927248	0.0794056	0.503327	-0.0523769	1.05624	0.501931	X	cytochrome P450 [Source:VB Community Annotation]	124	1.46013e+06
AGAP006961	mol chap hptG	0.0571982	-0.642827	-1.09485	-0.868837	-0.839801	-0.442757	-0.641279	-0.502229	0.0311061	-0.235561	-0.648241	-0.398133	-0.523187	2L	molecular chaperone HtpG [Source:VB Community Annotation]	66	4.027e+07
AGAP000109	cyt c subunit VIIa		-0.364582	-1.28833	-0.826458	-0.681471	-0.754243	-0.717857	0.964163	0.0779147	0.521039	-0.419052	1.75134	0.666142	X	cytochrome c oxidase subunit VIIa [Source:VB Community Annotation]	68	1.79295e+06
AGAP007841	ATPase-D	1.83648	-0.30868	-1.13194	-0.720312	-0.603771	-0.187622	-0.395697	0.342954	-0.202899	0.070027	0.109578	0.24191	0.175744	3R	F-type H+-transporting ATPase subunit delta [Source:VB Community Annotation]	47	1842210
AGAP000888	GSTT2	-1.90706	-0.236137	-0.888238	-0.562187	0.123016	-0.269688	-0.0733362	0.185816	-0.183663	0.00107642	0.636732	0.530039	0.583386	X	glutathione S-transferase theta class 2 [Source:VB Community Annotation]	37	1.67472e+07
AGAP009342	GSTU3	-0.373238	-0.0925593	-0.0534307	-0.072995	-0.494977	-0.823373	-0.659175	0.769801	1.24608	1.00794	4.23169e-05	0.186185	0.0931137	3R	glutathione S-transferase unclassified 3 [Source:VB Community Annotation]	58	31557717
AGAP007768	mit cyt c oxidase subunit VIC	1.61527	-0.0782053	-1.21695	-0.647576	-0.575905	-0.565348	-0.570627	0.507263	0.129853	0.318558	0.125908	0.59682	0.361364	3R	mitochondrial cytochrome c oxidase subunit VIC [Source:VB Community Annotation]	26	508510
AGAP008727	mit cyt c oxidase subunit 4	1.25161	-0.0285276	-1.17574	-0.602132	-1.32968	-1.38624	-1.35796	-0.101659	-0.750546	-0.426102	-0.520089	0.30943	-0.105329	3R	cytochrome c oxidase subunit 4, mitochondrial precursor [Source:VB Community Annotation]	46	1.61585e+07
AGAP002327	UGT-Unkown	-1.00556	0.532899	0.118661	0.32578	0.113962	0.208193	0.161077	0.991612	0.891299	0.941455	0.416377	0.422421	0.419399	2R	glucosyl/glucuronosyl transferases [Source:VB Community Annotation]	193	19896989
AGAP008436	ABCC11	-2.47288	0.564795	-0.0184547	0.27317	0.471802	0.734181	0.602991	0.721813	0.745078	0.733446	0.734803	1.21475	0.974777	3R	ATP-binding cassette transporter (ABC transporter) family C member 11 [Source:VB Community Annotation]	351	10721811
AGAP006775	UGT-Unkown	-2.55935	0.570474	0.878668	0.724571	0.909577	0.520771	0.715174	0.413896	0.844806	0.629351	2.75882	1.50572	2.13227	2L	glucosyl/glucuronosyl transferases [Source:VB Community Annotation]	86	3.81278e+07
AGAP006379	ABCA1	-1.1238	0.918148	0.771805	0.844976	0.436806	1.10204	0.769423	1.69255	1.98364	1.8381	1.3945	0.91426	1.15438	2L	ATP-binding cassette transporter (ABC transporter) family A member 1 [Source:VB Community Annotation]	330	3.09294e+07
AGAP006723	COEAE2G	-1.33387	0.958028	-0.0240028	0.467013	-0.00905792	-0.741076	-0.375067	2.91683	1.40828	2.16255	3.43045	2.07223	2.75134	2L	carboxylesterase [Source:VB Community Annotation]	93	3.72837e+07
AGAP009191	GSTE6	-1.77121	1.21041	0.271661	0.741036	0.624336	1.1655	0.894919	1.91791	1.06235	1.49013	1.87645	0.587764	1.23211	3R	glutathione S-transferase epsilon class 6 [Source:VB Community Annotation]	27	28594238
AGAP009190	GSTE8	-1.34641	2.68163	0.103726	1.39268	-0.127554	0.840834	0.35664	1.14097	0.588191	0.864578	0.917102	-0.761986	0.0775579	3R	glutathione S-transferase epsilon class 8 [Source:VB Community Annotation]	85	28591394

### Sheet: Fst per Gene
GeneID	GeneName	CAMDELTA_CAMUNX_zFst	NIGERIADELTA_NIGERIAUNX_zFst	NIGERDELTA_NIGERUNX_zFst	CHADDELTA_CHADUNX_zFst	CAMEROONDELTA_NGOUSSOU_zFst	NIGERIADELTA_NGOUSSOU_zFst	NIGERDELTA_NGOUSSOU_zFst	CHADDELTA_NGOUSSOU_zFst	CAMEROONUNX_NGOUSSOU_zFst	NIGERIAUNX_NGOUSSOU_zFst	NIGERUNX_NGOUSSOU_zFst	CHADUNX_NGOUSSOU_zFst	Avg.All_Fst	S.E.all	CAMEROONDELTA_CAMEROONUNX_SE	NIGERIADELTA_NIGERIAUNX_SE	NIGERDELTA_NIGERUNX_SE	CHADDELTA_CHADUNX_SE	CAMEROONDELTA_NGOUSSOU_SE	NIGERIADELTA_NGOUSSOU_SE	NIGERDELTA_NGOUSSOU_SE	CHADDELTA_NGOUSSOU_SE	CAMEROONUNX_NGOUSSOU_SE	NIGERIAUNX_NGOUSSOU_SE	NIGERUNX_NGOUSSOU_SE	CHADUNX_NGOUSSOU_SE	chrom	GeneName	GeneDescription	nSNPs	Gene_midpoint
AGAP010815	TEP1	-0.00694887	0.00198273	0.0574185	0.0368116	0.867099	0.868906	0.866991	0.81593	0.857182	0.869529	0.853544	0.834254	0.576892	0.0393809	0.01082	0.0139279	0.0684624	0.02669	0.042542	0.0429429	0.0407435	0.044397	0.0439371	0.0426498	0.0458638	0.049595	3L	TEP1	thioester-containing protein 1 [Source:VB Community Annotation]	57	1.12044e+07
AGAP010816	TEP3	0.173893	0.0195077	-0.00769251	0.0899575	0.729734	0.718431	0.729531	0.625133	0.719765	0.71511	0.720252	0.684429	0.493171	0.0452114	0.0859278	0.0110829	0.0111391	0.0416327	0.0480198	0.0495761	0.0488201	0.0486127	0.0497962	0.0494961	0.0492385	0.049195	3L	TEP3	thioester-containing protein 3 [Source:VB Community Annotation]	80	11217653
AGAP000818	CYP9K1	-0.0193349	-0.0121088	0.218917	0.0155953	0.894625	0.849628	1	0.589841	0.862391	0.822676	0.841567	0.569449	0.552771	0.0278769	0.0019246	0.00268705	0.0439359	0.00715418	0.0237706	0.031814	0	0.0627949	0.0294084	0.0359393	0.0406334	0.0544611	X	CYP9K1	cytochrome P450 [Source:VB Community Annotation]	32	15241718
AGAP005456	CPR15	0.010433	0.00862444	0.0264359	0.0506946	0.34142	0.175502	0.217747	0.214948	0.352353	0.209215	0.324404	0.154768	0.173879	0.0456924	0.0111705	0.00916911	0.011908	0.0157453	0.0821993	0.0425402	0.033838	0.0626881	0.0958391	0.071519	0.0669518	0.04474	2L	CPR15	cuticular protein RR-1 family 15 [Source:VB Community Annotation]	61	1.57593e+07
AGAP004944	hsp70kDa	0.00664404	0.00344069	0.0200865	0.0177392	0.388774	0.346307	0.386288	0.37731	0.407376	0.386611	0.373866	0.392924	0.258947	0.0354521	0.00840937	0.0040426	0.00660391	0.00554911	0.0514001	0.0439587	0.0572596	0.0486266	0.0509326	0.0500831	0.0537078	0.0448521	2L	hsp70kDa	heat shock 70kDa protein 1/8 [Source:VB Community Annotation]	124	6545326
AGAP006958	Hsp83	-0.002902	0.000448062	0.0249153	0.00935031	0.279741	0.235974	0.244141	0.232127	0.293642	0.234566	0.27121	0.235159	0.171531	0.042943	0.00621647	0.00382476	0.0134556	0.005555	0.0590469	0.0656923	0.0530377	0.0621985	0.0623108	0.0687384	0.058254	0.0569849	2L	Hsp83	Heat shock protein 83 [Source:UniProtKB/Swiss-Prot;Acc:Q7PT10]	156	40257570
AGAP010331	hsp110	0.186838	0.166841	0.17092	0.0733614	0.290863	0.382576	0.45105	0.31624	0.377469	0.397346	0.286369	0.385169	0.29042	0.0861952	0.10503	0.0634722	0.0893973	0.0258429	0.0467994	0.0921223	0.105831	0.131274	0.0883347	0.10235	0.0737246	0.110164	3L	hsp110	heat shock protein 110kDa [Source:VB Community Annotation]	64	1245040
AGAP000466	ACE2	0.060504	0.0777188	0.130778	0.0767439	0.608507	0.58379	0.624711	0.544802	0.675561	0.583774	0.620905	0.569126	0.429743	0.0172835	0.00924933	0.00749721	0.0133696	0.00702883	0.02171	0.0210586	0.0210179	0.0216468	0.0196657	0.0212374	0.0209633	0.0229577	X	ACE2	acetylcholinesterase [Source:VB Community Annotation]	843	8.05577e+06
AGAP009194	GSTE2	-0.017987	-0.00497963	0.0582307	0.0151976	0.0212766	-0.010412	0	0.0358578	0.0351906	0.00729058	0.0350295	0	0.0145579	0.0187355		0.0107085	0.0105628	0.0134363	0.0197792	0.00971896		0.0570455	0.0312873	0.0156918	0.0191249	0	3R	GSTE2	glutathione S-transferase epsilon class 2 [Source:VB Community Annotation]	6	28598146
AGAP000947	GSTU1	-0.000309652	0.00796701	0.00379173	0.0437854	0.780142	0.74147	0.609929	0.825099	0.765121	0.680522	0.627019	0.96	0.503711	0.443163	0.0190127	0.010237	0.015381	0.014109	0.676087	0.669992	0.506078	0.72929	0.677251	0.598528	0.4992	0.902794	X	GSTU1	glutathione S-transferase unclassified 1 [Source:VB Community Annotation]	16	18315901
AGAP009195	GSTE1	0.263363	0.0103078	0.00557431	0.033387	0.445113	0.11937	0.0625782	0.0382979	0.220946	0.192376	0.0340426	0	0.11878	0.0315671	0.108222	0.00683968	0.00807347	0.00703388	0.113796	0.0171419	0.0107763	0.00484839	0.0610304	0.0294459	0.0115974	0	3R	GSTE1	glutathione S-transferase epsilon class 1 [Source:VB Community Annotation]	21	2.85993e+07
AGAP004382	GSTD3	0.0568004	0.0592884	0.132757	0.0585143	0.52376	0.523773	0.438717	0.417945	0.525694	0.514404	0.480233	0.450979	0.348572	0.0907863	0.0166234	0.0500512	0.0872147	0.0203689	0.0824813	0.099079	0.141494	0.11878	0.104195	0.103489	0.102985	0.162675	2R	GSTD3	glutathione S-transferase delta class 3 [Source:VB Community Annotation]	47	5.55097e+07
AGAP009192	GSTE5	0.122565	-0.00346414	0.0110739	0.0192704	0.231752	0.120817	0.082844	-0.0018595	0.0826129	0.0844395	0.0423194	0.0368794	0.0691042	0.0170581	0.0416807	0.00480401	0.00655036	0.00369355	0.0284405	0.0210558	0.0140933	0.00462305	0.0467181	0.0151992	0.0111182	0.00672011	3R	GSTE5	glutathione S-transferase epsilon class 5 [Source:VB Community Annotation]	32	2.85954e+07
AGAP009193	GSTE4	0.0345605	-0.0185954	0.0059506	0.0380739	0.102093	0.0453451	0.0369681	0.0230217	-0.00324651	0.0532371	-0.00392481	0.0117863	0.0271058	0.0127331	0.0146164	0.00110101	0.0120247	0.00790562	0.030036	0.0140685	0.0181261	0.0184185	0.00701503	0.0154265	0.00820284	0.0058554	3R	GSTE4	glutathione S-transferase epsilon class 4 [Source:VB Community Annotation]	19	28596408
AGAP009196	GSTE7	0.0295896	0.0210268	0.0463329	0.00632547	0.115545	0.0626727	0.0900401	0.00845822	0.160237	0.0501099	0.101128	0.000452694	0.0576599	0.0157963	0.0145732	0.0113662	0.0187094	0.00718619	0.0155688	0.0113911	0.0278706	0.00655919	0.021862	0.0229445	0.0234496	0.00807439	3R	GSTE7	glutathione S-transferase epsilon class 7 [Source:VB Community Annotation]	24	2.86009e+07
AGAP000987	CPAP3-A1b	-0.00341904	0.00146005	0.0720433	0.0859069	0.873924	0.651736	0.867345	0.75837	0.919538	0.697359	0.945348	0.742956	0.551047	0.113406	0.00334059	0.00920425	0.0133391	0.0218028	0.147107	0.206808	0.155627	0.205888	0.102781	0.206772	0.0801005	0.208103	X	CPAP3-A1b	cuticular protein [Source:VB Community Annotation]	24	1.89346e+07
AGAP006149	CPLCX3	0.0341797	0.102975	0.265339	0.0937826	0.497713	0.50602	0.498306	0.411028	0.532564	0.466306	0.475141	0.421223	0.358715	0.113036	0.0168311	0.0403953	0.0729426	0.0198579	0.14177	0.186642	0.1152	0.149353	0.112628	0.155422	0.202875	0.142513	2L	CPLCX3	cuticular protein unclassified [Source:VB Community Annotation]	36	2.71736e+07
AGAP011302	Alkal Phosphat	0.0256133	0.0144281	-0.00572198	0.0303562	0.548158	0.53163	0.539444	0.549602	0.560981	0.578692	0.532875	0.551875	0.371494	0.0326921	0.00904874	0.00490479	0.00259991	0.00929048	0.0450265	0.0398688	0.0504554	0.047794	0.0498244	0.0390741	0.0465468	0.0478711	3L	Alkal Phosphat	alkaline phosphatase [Source:VB Community Annotation]	129	2.07652e+07
AGAP000877	CYP4G17	0.089377	0.00596929	-0.00690031	0.0362603	0.422402	0.252407	0.3435	0.257934	0.356969	0.287183	0.330964	0.303055	0.22326	0.0686368	0.0205916	0.00517143	0.00463444	0.0154764	0.0491233	0.0961071	0.145118	0.089944	0.0714171	0.127202	0.130672	0.0681838	X	CYP4G17	cytochrome P450 [Source:VB Community Annotation]	62	1.662e+07
AGAP009197	GSTE3	0.0883413	-0.0114281	0.0085156	0.0114183	0.0359532	0.0356196	0.0651936	0.0023806	0.166257	0.0319975	0.0777314	0.0110914	0.0435893	0.0123231	0.0273907	0.00290597	0.00659725	0.00716723	0.00979016	0.00718108	0.016611	0.0063098	0.0279543	0.00873297	0.0190505	0.00818639	3R	GSTE3	glutathione S-transferase epsilon class 3 [Source:VB Community Annotation]	29	28601824
AGAP000396	TPX1	0.0271134	0.0177765	0.107334	0.0308114	0.358743	0.270075	0.346274	0.24889	0.399237	0.259701	0.438561	0.266025	0.230878	0.05119	0.0227667	0.00821333	0.0300777	0.0118959	0.0682218	0.0545813	0.0713992	0.0798648	0.0785464	0.0450019	0.05782	0.0858908	X	TPX1	thioredoxin peroxidase 1 [Source:VB Community Annotation]	69	7240432
AGAP006145	CPLCA1	0.109635	0.14923	0.416354	0	0.186761	0.481901	0.401902	0.5	0.169619	0.380185	0.397864	0.410268	0.30031	0.120182	0.0419855	0.0839908	0.179443	0.0296235	0.152466	0.202569	0.0735138	0.168874	0.0972712	0.065516	0.139544	0.207393	2L	CPLCA1	cuticular protein 1 in CPLCA family [Source:VB Community Annotation]	13	27151018
AGAP004895	Carb anhydr	-0.00148101	0.010605	0.0628573	0.0310472	0.557297	0.519407	0.484457	0.473087	0.559559	0.516521	0.398334	0.537454	0.345762	0.054363	0.0130825	0.0076723	0.0265834	0.00941318	0.074468	0.0767582	0.0798204	0.0688065	0.0765049	0.0743072	0.0683155	0.0766236	2L	Carb anhydr	carbonic anhydrase [Source:VB Community Annotation]	48	5.49396e+06
AGAP000885	aminopeptidase N	0.133581	0.0787515	0.081227	0.0285148	0.539936	0.517291	0.565425	0.505656	0.603057	0.5199	0.540324	0.494988	0.384054	0.0973931	0.0286122	0.0356188	0.0263997	0.00867874	0.122325	0.136105	0.136926	0.141158	0.141716	0.128617	0.121052	0.141509	X	aminopeptidase N	aminopeptidase N [Source:VB Community Annotation]	90	16731555
AGAP013490	CYP4H24	-0.0132355	0.0216439	0.0133612	0.0379384	0.431989	0.356701	0.496029	0.382556	0.470502	0.363185	0.470367	0.39314	0.285348	0.0513754	0.00323282	0.00670221	0.00822192	0.00838607	0.0748059	0.0810785	0.0677847	0.0777419	0.0741929	0.0801369	0.0658104	0.0684101	X	CYP4H24	cytochrome P450 [Source:VB Community Annotation]	124	1.46013e+06
AGAP006961	m chaperone hptG	0.023571	0.0273592	0.0836491	0.046175	0.438399	0.405834	0.422347	0.424754	0.44725	0.407907	0.398627	0.431293	0.296431	0.0821994	0.0290074	0.0222577	0.0177157	0.0258603	0.122247	0.0887194	0.109578	0.108899	0.133809	0.110868	0.104086	0.113346	2L	m chaperone hptG	molecular chaperone HtpG [Source:VB Community Annotation]	66	4.027e+07
AGAP000109	cyt c oxid sub VIIa	-0.0106794	0.0156163	0.0256288	0.0844368	0.48041	0.41933	0.561846	0.43186	0.525882	0.416086	0.551136	0.519243	0.335066	0.11441	0.00558279	0.015894	0.0157364	0.0246229	0.241104	0.108821	0.155283	0.158619	0.229378	0.137758	0.157515	0.122612	X	cyt c oxid sub VIIa	cytochrome c oxidase subunit VIIa [Source:VB Community Annotation]	68	1.79295e+06
AGAP007841	ATPase-H	0.0473444	0.0232887	-0.0096892	0.0111092	0.477972	0.449866	0.495582	0.491968	0.56662	0.484464	0.484014	0.492794	0.334611	0.0566534	0.0136365	0.00946524	0.00356703	0.00909501	0.076069	0.0776683	0.0830188	0.0895103	0.0846654	0.0800085	0.0732206	0.0799156	3R	ATPase-H	F-type H+-transporting ATPase subunit delta [Source:VB Community Annotation]	47	1842210
AGAP000888	GSTT2	0.0418516	0.0838602	0.0542535	0.011656	0.466646	0.43439	0.483048	0.4205	0.532911	0.397024	0.350079	0.413959	0.307515	0.144405	0.0174925	0.0728689	0.0264593	0.0122828	0.196507	0.19959	0.211109	0.216596	0.164743	0.210616	0.230845	0.173751	X	GSTT2	glutathione S-transferase theta class 2 [Source:VB Community Annotation]	37	1.67472e+07
AGAP009342	GSTU3	0.0942264	0.0378365	0.046267	0.0963352	0.412859	0.47089	0.416436	0.481394	0.503303	0.431496	0.486294	0.455434	0.327731	0.0578917	0.0367296	0.0108235	0.0149666	0.0200373	0.0928109	0.0830389	0.0702064	0.0720345	0.0815253	0.0755365	0.0607792	0.076212	3R	GSTU3	glutathione S-transferase unclassified 3 [Source:VB Community Annotation]	58	31557717
AGAP007768	mit cyt c oxid sub VIC	0.144425	0.0322007	0.000711802	0.0723155	0.282172	0.129561	0.240038	0.205213	0.22845	0.175815	0.255822	0.247551	0.167856	0.0545339	0.0738422	0.0138147	0.00772521	0.0398782	0.0876953	0.0699316	0.0434013	0.0949576	0.0784419	0.0493259	0.043983	0.0514094	3R	mit cyt c oxid sub VIC	mitochondrial cytochrome c oxidase subunit VIC [Source:VB Community Annotation]	26	508510
AGAP008727	cyt c oxid sub 4	0.00887859	0.00298878	-0.00432294	0.0579287	0.237878	0.243646	0.281924	0.224031	0.232543	0.23351	0.271479	0.261166	0.170971	0.0630962	0.0170988	0.00541548	0.00375345	0.0177605	0.0721203	0.0977706	0.101491	0.0879914	0.0840729	0.0920089	0.0884825	0.0891884	3R	cyt c oxid sub 4	cytochrome c oxidase subunit 4, mitochondrial precursor [Source:VB Community Annotation]	46	1.61585e+07
AGAP002327	UGT-Unknown	0.0674159	0.0445546	0.0205442	0.0796739	0.52082	0.545199	0.570506	0.524223	0.561509	0.50782	0.554389	0.483191	0.37332	0.035351	0.0148881	0.0100005	0.013322	0.0237937	0.0478883	0.0427505	0.0383158	0.0408611	0.0581536	0.047697	0.0403823	0.0461591	2R	UGT-Unknown	glucosyl/glucuronosyl transferases [Source:VB Community Annotation]	193	19896989
AGAP008436	ABCC11	0.0663407	0.0746351	0.0303871	0.0976843	0.617491	0.57987	0.660958	0.583054	0.633878	0.620643	0.647399	0.615595	0.435661	0.023492	0.00900239	0.00864552	0.00728455	0.014264	0.0293847	0.0281251	0.0309252	0.0333433	0.0310469	0.0292609	0.0303918	0.0302296	3R	ABCC11	ATP-binding cassette transporter (ABC transporter) family C member 11 [Source:VB Community Annotation]	351	10721811
AGAP006775	UGT-Unknown	0.212183	0.030315	0.0972898	0.158124	0.654973	0.629237	0.764075	0.728316	0.72185	0.68073	0.688947	0.664984	0.502585	0.0447428	0.0530824	0.00975881	0.0162089	0.0367929	0.049446	0.0596942	0.0466313	0.0466531	0.0482023	0.0564933	0.0523379	0.0616131	2L	UGT-Unknown	glucosyl/glucuronosyl transferases [Source:VB Community Annotation]	86	3.81278e+07
AGAP006379	ABCA1	0.166065	0.076816	0.0922339	0.0976974	0.760239	0.598921	0.77469	0.619896	0.796093	0.655851	0.746949	0.716862	0.508526	0.0180544	0.0194494	0.0140303	0.0127192	0.0106038	0.0207234	0.0213289	0.0189153	0.0206215	0.0177863	0.0205094	0.0197113	0.0202537	2L	ABCA1	ATP-binding cassette transporter (ABC transporter) family A member 1 [Source:VB Community Annotation]	330	3.09294e+07
AGAP006723	COEAE2G	0.338142	0.0381567	0.183768	0.117053	0.793096	0.762689	0.840632	0.781543	0.771274	0.723142	0.768113	0.761439	0.573254	0.0381312	0.0435212	0.0108401	0.0508995	0.0283578	0.0383757	0.0388391	0.0365548	0.0410588	0.0421373	0.0445225	0.0427587	0.0397085	2L	COEAE2G	carboxylesterase [Source:VB Community Annotation]	93	3.72837e+07
AGAP009191	GSTE6	0.0942584	0.0521352	0.01394	0.0506494	0.651262	0.513715	0.524242	0.690335	0.7	0.651823	0.500519	0.661725	0.425384	0.039962	0.0325597	0.0125625	0.00771235	0.0263701	0.0499367	0.0489103	0.0443183	0.0455459	0.0584845	0.0396117	0.0499327	0.0635993	3R	GSTE6	glutathione S-transferase epsilon class 6 [Source:VB Community Annotation]	27	28594238
AGAP009190	GSTE8	0.159102	0.0395199	0.0399754	0.0183086	0.701598	0.484832	0.320118	0.645258	0.805653	0.639777	0.445658	0.616439	0.409687	0.0259778	0.0281753	0.00912614	0.012576	0.0102714	0.0413355	0.0344781	0.0240514	0.0254444	0.034248	0.0314233	0.0264013	0.0342028	3R	GSTE8	glutathione S-transferase epsilon class 8 [Source:VB Community Annotation]	85	28591394
